# HRannot: An accurate and user-friendly gene annotation pipeline for vertebrates

**DOI:** 10.1101/2024.05.21.595213

**Authors:** Siwen Wu, Sisi Yuan, Wei-ming Li, Zhengchang Su

**Affiliations:** Institute of Medical Biology, Chinese Academy of Medical Sciences, Peking Union Medical College, Kunming, Yunnan, China; Department of Bioinformatics and Genomics, the University of North Carolina at Charlotte, Charlotte, NC 28223, USA; The Second Affiliated Hospital of Kunming Medical University, Kunming, Yunnan, China

**Keywords:** Gene annotation, homology-based, RNA-seq data-based, protein-coding genes, pseudogenes

## Abstract

With the development of long reads sequencing technologies and assembly tools, high-quality genome assembly becomes routine in individual labs. In the past few years, numerous high-quality genome assemblies for various vertebrate individuals and species have been deposited in public databases. However, most of these genomes are not annotated for the protein-coding genes, the major working horse in cells, limiting their applications. This dilemma is caused by the reality that the existing easily-used tools cannot achieve accurate annotation, whereas accurate tools such as the NCBI’s eukaryotic genome annotation pipeline are unavailable to individual labs due to the complexity of their use and their high demand for computing resources. Here, we developed an accurate and user-friendly gene annotation pipeline HRannot, enabling accurate annotation of both protein-coding genes and pseudogenes in vertebrate genomes using limited computing resources. Based on both homologous genes in related species and and RNA-seq data from the same species, HRannot is able to annotate both known and novel genes. HRannot outperforms all available well-regarded gene annotation tools, and is comparable or even better in some cases than the NCBI’s gene annotation pipeline.
