## Supplementary Table for "HRannot: An accurate and user-friendly gene annotation pipeline for vertebrates"

### Sheet: Table S1
Table S1: Summary of data used in the annotation pipelines (All the accession number are NCBI accession number)
Species	Target assembly (Accession number)	Homology assembly (Accession number)	RNA-seq data: Accession number	DNA high-quality sequencing data: Accession number
Human	T2T-CHM13v2.0 (GCF_009914755.1)	Table S2	SRR15054301 SRR15054302	SRR10393062
Chicken	GRCg6a (GCF_000002315.6)	Table S3	BioProject: PRJNA865263	SRR3954707
Mouse	PAHARI_EIJ_v1.1 (GCF_900095145.1)	Table S2	SRR10724075	ERR1545539
Turtle	GSC_CCare_1.0 (GCF_023653815.2)	Table S4	SRR32073537 SRR32073539 SRR32105404 SRR32105406 SRR32105408	SRR19627292
Tibetan ground-tit	PseHum1.0 (GCF_000331425.1)	Table S3	SRR768236 SRR768237	SRR765709 SRR765710 SRR765711 SRR765712 SRR765713 SRR765714 SRR765715 SRR765716 SRR765717 SRR747825

### Sheet: Table S2
Table S2: Summary of 242 mammalian annotations from NCBI RefSeq used in this study
Name	Accession number
Acinonyx_jubatus	GCF_027475565.1
Saimiri_boliviensis	GCF_048565385.1
Ailuropoda_melanoleuca	GCF_002007445.2
Aotus_nancymaae	GCF_030222135.1
Colobus_angolensis	GCF_000951035.1
Nomascus_leucogenys	GCF_006542625.1
Sapajus_apella	GCF_009761245.1
Artibeus_jamaicensis	GCF_021234435.1
Macaca_fascicularis	GCF_037993035.2
Pan_troglodytes	GCF_028858775.2
Balaenoptera_acutorostrata	GCF_949987535.1
Balaenoptera_musculus	GCF_009873245.2
Balaenoptera_ricei	GCF_028023285.1
Bison_bison	GCF_000754665.1
Bos_indicus	GCF_029378745.1
Bos_indicus_x_Bos_taurus	GCF_003369695.1
Bos_javanicus	GCF_032452875.1
Bos_mutus	GCF_027580195.1
Bos_taurus	GCF_002263795.3
Bubalus_bubalis	GCF_019923935.1
Bubalus_kerabau	GCF_029407905.1
Budorcas_taxicolor	GCF_023091745.1
Theropithecus_gelada	GCF_003255815.1
Callorhinus_ursinus	GCF_003265705.2
Camelus_bactrianus	GCF_048773025.1
Canis_lupus_baileyi	GCF_048164855.1
Canis_lupus_dingo	GCF_003254725.2
Canis_lupus_familiaris	GCF_000002285.5
Capra_hircus	GCF_001704415.2
Capricornis_sumatraensis	GCF_032405125.1
Callithrix_jacchus	GCF_011100555.1
Eulemur_rufifrons	GCF_041146395.1
Nycticebus_coucang	GCF_027406575.1
Acomys_russatus	GCF_903995435.1
Ceratotherium_simum	GCF_000283155.1
Alexandromys_fortis	GCF_014885135.2
Cervus_canadensis	GCF_019320065.1
Cervus_elaphus	GCF_910594005.1
Gorilla_gorilla	GCF_029281585.2
Otolemur_garnettii	GCF_000181295.1
Antechinus_flavipes	GCF_016432865.1
Choloepus_didactylus	GCF_015220235.1
Chrysochloris_asiatica	GCF_000296735.1
Apodemus_sylvaticus	GCF_947179515.1
Condylura_cristata	GCF_000260355.1
Arvicola_amphibius	GCF_903992535.2
Cynocephalus_volans	GCF_027409185.1
Dama_dama	GCF_033118175.1
Dasypus_novemcinctus	GCF_030445035.2
Delphinapterus_leucas	GCF_002288925.2
Delphinus_delphis	GCF_949987515.2
Desmodus_rotundus	GCF_022682495.2
Diceros_bicornis	GCF_020826845.1
Cercocebus_atys	GCF_000955945.1
Macaca_mulatta	GCF_003339765.1
Papio_anubis	GCF_008728515.1
Dromiciops_gliroides	GCF_019393635.1
Echinops_telfairi	GCF_000313985.2
Elephantulus_edwardii	GCF_000299155.1
Elephas_maximus	GCF_024166365.1
Enhydra_lutris	GCF_002288905.1
Eptesicus_fuscus	GCF_027574615.1
Equus_asinus	GCF_041296235.1
Equus_caballus	GCF_041296265.1
Equus_przewalskii	GCF_037783145.1
Equus_quagga	GCF_021613505.1
Erinaceus_europaeus	GCF_950295315.1
Eschrichtius_robustus	GCF_028021215.1
Eubalaena_glacialis	GCF_028564815.1
Castor_canadensis	GCF_047511655.1
Eumetopias_jubatus	GCF_004028035.1
Felis_catus	GCF_018350175.1
Cavia_porcellus	GCF_034190915.1
Galeopterus_variegatus	GCF_000696425.1
Globicephala_melas	GCF_963455315.2
Chinchilla_lanigera	GCF_000276665.1
Gracilinanus_agilis	GCF_016433145.1
Chionomys_nivalis	GCF_950005125.1
Halichoerus_grypus	GCF_012393455.1
Piliocolobus_tephrosceles	GCF_002776525.5
Hippopotamus_amphibius	GCF_030028045.1
Hipposideros_armiger	GCF_001890085.2
Mus_caroli	GCF_900094665.2
Hyaena_hyaena	GCF_003009895.1
Chlorocebus_sabaeus	GCF_047675955.1
Macaca_nemestrina	GCF_043159975.1
Pongo_abelii	GCF_028885655.2
Kogia_breviceps	GCF_026419965.1
Lagenorhynchus_albirostris	GCF_949774975.1
Mus_musculus	GCF_000001635.27
Leopardus_geoffroyi	GCF_018350155.1
Leptonychotes_weddellii	GCF_000349705.1
Lepus_europaeus	GCF_033115175.1
Lipotes_vexillifer	GCF_000442215.2
Lontra_canadensis	GCF_010015895.1
Loxodonta_africana	GCF_030014295.1
Lutra_lutra	GCF_902655055.1
Lynx_canadensis	GCF_007474595.2
Lynx_rufus	GCF_022079265.1
Carlito_syrichta	GCF_000164805.1
Homo_sapiens	GCF_000001405.40
Macaca_thibetana	GCF_024542745.1
Pongo_pygmaeus	GCF_028885625.2
Macrotis_lagotis	GCF_037893015.1
Propithecus_coquereli	GCF_000956105.1
Manis_javanica	GCF_040802235.1
Manis_pentadactyla	GCF_030020395.1
Cebus_imitator	GCF_001604975.1
Hylobates_moloch	GCF_009828535.3
Pan_paniscus	GCF_029289425.2
Rhinopithecus_bieti	GCF_001698545.2
Meles_meles	GCF_922984935.1
Mandrillus_leucophaeus	GCF_000951045.1
Cricetulus_griseus	GCF_000223135.1
Mesoplodon_densirostris	GCF_025265405.1
Lemur_catta	GCF_020740605.2
Microcebus_murinus	GCF_000165445.2
Rhinopithecus_roxellana	GCF_007565055.1
Miniopterus_natalensis	GCF_001595765.1
Mirounga_angustirostris	GCF_029215605.1
Mirounga_leonina	GCF_011800145.1
Molossus_molossus	GCF_014108415.1
Monodelphis_domestica	GCF_027887165.1
Monodon_monoceros	GCF_005190385.1
Moschus_berezovskii	GCF_022376915.1
Muntiacus_reevesi	GCF_963930625.1
Mustela_erminea	GCF_009829155.1
Mustela_lutreola	GCF_030435805.1
Mustela_nigripes	GCF_022355385.1
Mustela_putorius	GCF_011764305.1
Microtus_ochrogaster	GCF_000317375.1
Myotis_brandtii	GCF_000412655.1
Myotis_daubentonii	GCF_963259705.1
Myotis_davidii	GCF_000327345.1
Myotis_lucifugus	GCF_000147115.1
Myotis_myotis	GCF_014108235.1
Myotis_yumanensis	GCF_028538775.1
Microtus_oregoni	GCF_018167655.1
Neofelis_nebulosa	GCF_028018385.1
Neogale_vison	GCF_020171115.1
Neomonachus_schauinslandi	GCF_002201575.2
Neophocaena_asiaeorientalis	GCF_003031525.2
Myodes_glareolus	GCF_902806735.1
Notamacropus_eugenii	GCF_028372415.1
Nyctereutes_procyonoides	GCF_905146905.1
Nannospalax_galili	GCF_000622305.1
Ochotona_curzoniae	GCF_017591425.1
Ochotona_princeps	GCF_030435755.1
Octodon_degus	GCF_000260255.1
Odobenus_rosmarus	GCF_000321225.1
Odocoileus_virginianus	GCF_023699985.2
Onychomys_torridus	GCF_903995425.1
Orcinus_orca	GCF_937001465.1
Ornithorhynchus_anatinus	GCF_004115215.2
Orycteropus_afer	GCF_000298275.1
Oryctolagus_cuniculus	GCF_964237555.1
Oryx_dammah	GCF_014754425.2
Peromyscus_eremicus	GCF_949786415.1
Ovis_aries	GCF_016772045.2
Ovis_canadensis	GCF_042477335.2
Ictidomys_tridecemlineatus	GCF_016881025.1
Panthera_leo	GCF_018350215.1
Panthera_onca	GCF_028533385.1
Panthera_pardus	GCF_024362965.1
Panthera_tigris	GCF_018350195.1
Panthera_uncia	GCF_023721935.1
Pantholops_hodgsonii	GCF_000400835.1
Symphalangus_syndactylus	GCF_028878055.3
Trachypithecus_francoisi	GCF_009764315.1
Arvicanthis_niloticus	GCF_011762505.1
Dipodomys_merriami	GCF_024711535.1
Jaculus_jaculus	GCF_020740685.1
Petaurus_breviceps	GCF_028583685.1
Phacochoerus_africanus	GCF_016906955.1
Phascolarctos_cinereus	GCF_002099425.1
Phoca_vitulina	GCF_004348235.1
Phocoena_phocoena	GCF_963924675.1
Phocoena_sinus	GCF_008692025.1
Peromyscus_leucopus	GCF_004664715.2
Phyllostomus_discolor	GCF_004126475.2
Phyllostomus_hastatus	GCF_019186645.2
Physeter_macrocephalus	GCF_002837175.3
Marmota_marmota	GCF_001458135.2
Pipistrellus_kuhlii	GCF_014108245.1
Marmota_flaviventris	GCF_047511675.1
Prionailurus_bengalensis	GCF_016509475.1
Prionailurus_viverrinus	GCF_022837055.1
Dipodomys_ordii	GCF_000151885.1
Marmota_monax	GCF_021218885.2
Pseudorca_crassidens	GCF_039906515.1
Pteronotus_mesoamericanus	GCF_021234165.1
Pteropus_alecto	GCF_000325575.1
Pteropus_medius	GCF_902729225.1
Pteropus_vampyrus	GCF_000151845.1
Puma_concolor	GCF_003327715.1
Puma_yagouaroundi	GCF_014898765.1
Grammomys_surdaster	GCF_004785775.1
Phodopus_roborovskii	GCF_943737965.1
Rhinolophus_ferrumequinum	GCF_004115265.2
Rhinolophus_sinicus	GCF_036562045.2
Dipodomys_spectabilis	GCF_019054845.1
Psammomys_obesus	GCF_907164565.1
Rousettus_aegyptiacus	GCF_014176215.1
Saccopteryx_bilineata	GCF_036850765.1
Saccopteryx_leptura	GCF_036850995.1
Sagmatias_obliquidens	GCF_003676395.1
Heterocephalus_glaber	GCF_000247695.1
Sarcophilus_harrisii	GCF_902635505.1
Rattus_norvegicus	GCF_036323735.1
Sminthopsis_crassicaudata	GCF_048593235.1
Sorex_araneus	GCF_027595985.1
Sorex_cinereus	GCF_029834395.1
Sorex_fumeus	GCF_029834395.1
Sturnira_hondurensis	GCF_014824575.3
Suncus_etruscus	GCF_024139225.1
Suricata_suricatta	GCF_006229205.1
Sus_scrofa	GCF_000003025.6
Mastomys_coucha	GCF_008632895.1
Tachyglossus_aculeatus	GCF_015852505.1
Talpa_occidentalis	GCF_014898055.3
Fukomys_damarensis	GCF_012274545.1
Meriones_unguiculatus	GCF_030254825.1
Trichechus_manatus	GCF_000243295.1
Trichosurus_vulpecula	GCF_011100635.1
Tupaia_chinensis	GCF_000334495.1
Tursiops_truncatus	GCF_011762595.2
Rattus_rattus	GCF_011064425.1
Ursus_americanus	GCF_020975775.1
Ursus_arctos	GCF_023065955.2
Ursus_maritimus	GCF_017311325.1
Vicugna_pacos	GCF_048564905.1
Vombatus_ursinus	GCF_900497805.2
Vulpes_lagopus	GCF_018345385.1
Vulpes_vulpes	GCF_048418805.1
Zalophus_californianus	GCF_009762305.2
Camelus_dromedarius	GCF_036321535.1
Mesocricetus_auratus	GCF_017639785.1
Perognathus_longimembris	GCF_023159225.1
Peromyscus_californicus	GCF_007827085.1
Peromyscus_maniculatus	GCF_003704035.1
Sciurus_carolinensis	GCF_902686445.1
Urocitellus_parryii	GCF_003426925.1

### Sheet: Table S3
Table S3: Summary of 145 avian annotations from NCBI RefSeq used in this study
Name	Accession number
Acanthisitta_chloris	GCF_000695815.1
Agelaius_phoeniceus	GCF_020745825.1
Agelaius_tricolor	GCF_023055355.1
Ammospiza_caudacuta	GCF_027887145.1
Ammospiza_nelsoni	GCF_027579445.1
Anas_acuta	GCF_963932015.1
Anas_platyrhynchos	GCF_047663525.1
Anomalospiza_imberbis	GCF_031753505.1
Anser_cygnoides	GCF_040182565.1
Antrostomus_carolinensis	GCF_000700745.2
Aphelocoma_coerulescens	GCF_041296385.1
Aptenodytes_forsteri	GCF_000699145.1
Apteryx_mantelli	GCF_036417845.1
Apteryx_rowi	GCF_003343035.1
Apus_apus	GCF_020740795.1
Aquila_chrysaetos	GCF_900496995.4
Astur_gentilis	GCF_929443795.1
Athene_cunicularia	GCF_003259725.1
Athene_noctua	GCF_965140245.1
Aythya_fuligula	GCF_009819795.1
Balearica_regulorum	GCF_000709895.1
Buceros_rhinoceros	GCF_000710305.1
Calidris_pugnax	GCF_001431845.1
Caloenas_nicobarica	GCF_036013445.1
Calypte_anna	GCF_003957555.1
Camarhynchus_parvulus	GCF_901933205.1
Cariama_cristata	GCF_000690535.1
Catharus_ustulatus	GCF_009819885.2
Centrocercus_urophasianus	GCF_019232065.1
Chaetura_pelagica	GCF_000747805.2
Chamaea_fasciata	GCF_029207755.1
Charadrius_vociferus	GCF_000708025.1
Chiroxiphia_lanceolata	GCF_009829145.1
Chlamydotis_macqueenii	GCF_000695195.1
Chroicocephalus_ridibundus	GCF_963924245.1
Ciconia_boyciana	GCF_034638445.1
Cinclus_cinclus	GCF_963662255.1
Colius_striatus	GCF_028858725.1
Columba_livia	GCF_036013475.1
Corapipo_altera	GCF_003945725.1
Corvus_brachyrhynchos	GCF_000691975.1
Corvus_cornix	GCF_000738735.6
Corvus_hawaiiensis	GCF_020740725.1
Corvus_kubaryi	GCF_017639235.1
Corvus_moneduloides	GCF_009650955.1
Coturnix_japonica	GCF_001577835.2
Cuculus_canorus	GCF_017976375.1
Cyanistes_caeruleus	GCF_002901205.1
Cygnus_atratus	GCF_013377495.2
Cygnus_olor	GCF_009769625.2
Cyrtonyx_montezumae	GCF_038088225.1
Dromaius_novaehollandiae	GCF_036370855.1
Dryobates_pubescens	GCF_014839835.1
Egretta_garzetta	GCF_000687185.1
Empidonax_traillii	GCF_003031625.1
Eurypyga_helias	GCF_000690775.1
Excalfactoria_chinensis	GCF_039878825.1
Falco_biarmicus	GCF_023638135.1
Falco_cherrug	GCF_023634085.1
Falco_naumanni	GCF_017639655.2
Falco_peregrinus	GCF_023634155.1
Falco_rusticolus	GCF_015220075.1
Ficedula_albicollis	GCF_000247815.1
Fulmarus_glacialis	GCF_000690835.1
Gallus_gallus_7b	GCF_016699485.2
Gallus_gallus_7w	GCF_016700215.2
Gavia_stellata	GCF_030936135.1
Geospiza_fortis	GCF_000277835.1
Grus_americana	GCF_028858705.1
Gymnogyps_californianus	GCF_018139145.2
Haemorhous_mexicanus	GCF_027477595.1
Haliaeetus_albicilla	GCF_947461875.1
Haliaeetus_leucocephalus	GCF_000737465.1
Harpia_harpyja	GCF_026419915.1
Heliangelus_exortis	GCF_036169615.1
Hirundo_rustica	GCF_015227805.2
Indicator_indicator	GCF_027791375.1
Lagopus_leucura	GCF_019238085.1
Lagopus_muta	GCF_023343835.1
Larus_michahellis	GCF_964199755.1
Lathamus_discolor	GCF_037157495.1
Lepidothrix_coronata	GCF_001604755.1
Lonchura_striata	GCF_005870125.1
Malurus_melanocephalus	GCF_030028575.1
Melospiza_georgiana	GCF_028018845.1
Melospiza_melodia	GCF_035770615.1
Melozone_crissalis	GCF_028551555.1
Merops_nubicus	GCF_000691845.1
Mesitornis_unicolor	GCF_000695765.1
Molothrus_aeneus	GCF_037042795.1
Molothrus_ater	GCF_012460135.2
Motacilla_alba	GCF_015832195.1
Myiozetetes_cayanensis	GCF_022539395.1
Neopelma_chrysocephalum	GCF_003984885.1
Neopsephotus_bourkii	GCF_033783945.1
Nestor_notabilis	GCF_000696875.1
Nipponia_nippon	GCF_000708225.1
Nothoprocta_perdicaria	GCF_003342845.1
Numenius_arquata	GCF_964106895.1
Numida_meleagris	GCF_002078875.1
Nyctibius_grandis	GCF_013368605.1
Oenanthe_melanoleuca	GCF_029582105.1
Onychostruthus_taczanowskii	GCF_017590055.1
Opisthocomus_hoazin	GCF_000692075.1
Oxyura_jamaicensis	GCF_011077185.1
Parus_major	GCF_001522545.3
Passer_domesticus	GCF_036417665.1
Passer_montanus	GCF_014805655.1
Patagioenas_fasciata	GCF_037038585.1
Pelecanus_crispus	GCF_000687375.1
Pezoporus_flaviventris	GCF_033815535.1
Pezoporus_occidentalis	GCF_034315485.1
Pezoporus_wallicus	GCF_028554395.1
Phaenicophaeus_curvirostris	GCF_032191515.1
Phaethon_lepturus	GCF_000687285.1
Phalacrocorax_carbo	GCF_963921805.1
Phasianus_colchicus	GCF_004143745.1
Pipra_filicauda	GCF_003945595.2
Pithys_albifrons	GCF_047495875.1
Poecile_atricapillus	GCF_030490865.1
Pogoniulus_pusillus	GCF_015220805.1
Prinia_subflava	GCF_021018805.1
Pseudopipra_pipra	GCF_036250125.1
Pseudopodoces_humilis	GCF_000331425.1
Pterocles_gutturalis	GCF_000699245.1
Pygoscelis_adeliae	GCF_000699105.1
Pyrgilauda_ruficollis	GCF_017590135.1
Rhea_pennata	GCF_028389875.1
Rissa_tridactyla	GCF_028500815.1
Serinus_canaria	GCF_022539315.1
Strigops_habroptila	GCF_004027225.2
Strix_aluco	GCF_031877795.1
Strix_uralensis	GCF_047716275.1
Struthio_camelus	GCF_040807025.1
Sturnus_vulgaris	GCF_001447265.1
Sylvia_atricapilla	GCF_009819655.1
Taeniopygia_guttata	GCF_048771995.1
Tauraco_erythrolophus	GCF_000709365.1
Tinamus_guttatus	GCF_000705375.1
Tympanuchus_pallidicinctus	GCF_026119805.1
Tyto_alba	GCF_018691265.1
Vidua_chalybeata	GCF_026979565.1
Vidua_macroura	GCF_024509145.1
Zonotrichia_albicollis	GCF_047830755.1
Zonotrichia_leucophrys	GCF_028769735.1

### Sheet: Table S4
Table S4: Summary of 47 reptile annotations from NCBI RefSeq used in this study
Name	Accession number
Ahaetulla_prasina	GCF_028640845.1
Alligator_mississippiensis	GCF_030867095.1
Alligator_sinensis	GCF_000455745.1
Anolis_carolinensis	GCF_035594765.1
Anolis_sagrei	GCF_037176765.1
Candoia_aspera	GCF_035149785.1
Chelonia_mydas	GCF_015237465.2
Chelonoidis_abingdonii	GCF_003597395.1
Chrysemys_picta	GCF_011386835.1
Crocodylus_porosus	GCF_001723895.1
Crotalus_tigris	GCF_016545835.1
Dermochelys_coriacea	GCF_009764565.3
Elgaria_multicarinata	GCF_023053635.1
Emydura_macquarii	GCF_026122565.2
Emys_orbicularis	GCF_028017835.1
Erythrolamprus_reginae	GCF_031021105.1
Eublepharis_macularius	GCF_028583425.1
Euleptes_europaea	GCF_029931775.1
Gavialis_gangeticus	GCF_001723915.1
Gekko_japonicus	GCF_001447785.1
Gopherus_evgoodei	GCF_007399415.2
Gopherus_flavomarginatus	GCF_025201925.1
Hemicordylus_capensis	GCF_027244095.1
Heteronotia_binoei	GCF_032191835.1
Lacerta_agilis	GCF_009819535.1
Lepidochelys_kempii	GCF_965140265.1
Malaclemys_terrapin	GCF_027887155.1
Notechis_scutatus	GCF_900518725.1
Pantherophis_guttatus	GCF_029531705.1
Pelodiscus_sinensis	GCF_000230535.1
Pituophis_catenifer	GCF_029215685.1
Podarcis_muralis	GCF_004329235.1
Podarcis_raffonei	GCF_027172205.1
Pogona_vitticeps	GCF_047335585.1
Protobothrops_mucrosquamatus	GCF_001527695.2
Pseudonaja_textilis	GCF_900518735.1
Python_bivittatus	GCF_000186305.1
Rhineura_floridana	GCF_030035675.1
Sceloporus_undulatus	GCF_019175285.1
Sphaerodactylus_townsendi	GCF_021028975.2
Terrapene_triunguis	GCF_002925995.2
Thamnophis_elegans	GCF_009769535.1
Thamnophis_sirtalis	GCF_001077635.1
Tiliqua_scincoides	GCF_035046505.1
Trachemys_scripta	GCF_013100865.1
Varanus_komodoensis	GCF_004798865.1
Zootoca_vivipara	GCF_963506605.1

### Sheet: Table S5
Table S5: BUSCO completeness value (%) of annotations from different tools for different species
Human		HRannot	AUGUSTUS	Braker3	GeMoMa	NCBI
	S	90.1	60.4	69.3	89.2	98.6
	D	1	0.9	12.1	2	0.7
	F	5.3	16.7	1.6	5	0.4
	M	3.6	22	17	3.8	0.3
Chicken		HRannot	AUGUSTUS	Braker3	GeMoMa	NCBI
	S	96.3	71.3	78.6	97.4	97.4
	D	0.4	0.6	13.5	0.3	0.3
	F	1.8	12.8	1	1.3	0.5
	M	1.5	15.3	6.9	1	1.8
Mouse		HRannot	AUGUSTUS	Braker3	GeMoMa	NCBI
	S	92.6	35.4	73.5	91.1	97.9
	D	0.6	0.1	12.5	1.4	0.5
	F	3.6	10.5	1.3	4	0.8
	M	3.2	54	12.7	3.5	0.8
Turtle		HRannot	AUGUSTUS	Braker3	GeMoMa	NCBI
	S	93.9	52.9	75.5	90.2	97.2
	D	0.8	0.8	14.2	0.7	0.6
	F	3.2	23.1	2	5.7	0.7
	M	2.1	23.2	8.3	3.4	1.5
